# Integrative analysis of pooled CRISPR screens provide functional insights into AD GWAS risk genes

**DOI:** 10.1101/2025.07.17.660041

**Authors:** Rebecca Y. Wang, Glenn Wozniak, Xiaoting Wang, Meer Mustafa, Malak El Khatib, Elias Kahn, Peter Heutink, Hua Long, Sara Kenkare-Mitra, Arnon Rosenthal, Zia Khan, Julia A. Kuhn, Daniel R. Gulbranson

## Abstract

Emerging research has implicated Alzheimer’s disease (AD) pathology with dysregulation of many key pathways in microglia, including lipid transport and metabolism, phagocytosis of plaques, and lysosomal function. However, the exact mechanisms underlying these pathways remain poorly understood. Leveraging high-throughput CRISPR screens to understand the interplay between these pathways may enable novel therapeutic strategies for AD and other neurological diseases. Here, we constructed activation and interference CRISPRa/i libraries targeting 203 genes, 71 of which were identified through neurodegenerative GWAS, and 132 additional genes linked to microglial functions. We used this library to conduct pooled CRISPRa/i screens across a range of functional assays relating to lipid metabolism and lysosomal function using a monocytic cell line, THP-1. We identified a core set of lipid and lysosome mediators and validated a subset in primary macrophages. To gain insights into transcriptional states modulated by these genes we also applied the CRISPRa/i libraries to Perturb-seq, enabling us to capture transcriptomic changes. Through non-negative matrix factorization, we identified five gene programs altered by our perturbation library. We then used an integrative analysis of functional screen data with Perturb-seq data that enabled us to uncover novel functions and genetic relationships between perturbations. This multidimensional resource links genetic perturbations to phenotypes and transcriptional programs, establishing a scalable framework for systematic gene discovery in neurodegeneration and beyond.

Graphical Abstract
