## Supplementary Table 3 for "Integrative analysis of pooled CRISPR screens provide functional insights into AD GWAS risk genes"

### Sheet: Sheet1
Gene	Name	Target	Cut site	Expected size of KO	Sanger sequencing Forward Primer	Sanger Sequencing Reverse Primer	Expectd PCR size
BIN1	BIN1_sgRNA_1	CCCAGUCACGCAUUGCCAAG	127069020		ACCTTGGCAATTTTGGCTTCA	CAACAAGGGCTCAAGGGTTC	242
	BIN1_sgRNA_2	AAGGGACUCGUAGUGGUGCC	127068980	40
CLIC1	CLIC1_sgRNA_1	ACAGUACCAUGAACAGUCUC	31734217		TCAGGACTGGAAATGGGGGT	TCAGGCATAACCTTGGGTTGG	317
	CLIC1_sgRNA_2	GUCAACGGUGGUAACAUUGA	31734179	38
TNFRSF1A	TNFRSF1A _sgRNA_1	GUGCUCCUGGAGCUGUUGGU	6334228		ACACTCACCCTTTCGGCATT	CCTGGGCGGAATGTTTCACT	635
	TNFRSF1A _sgRNA_2	GACCAGUCCAAUAACCCCUG	6334208	38
GBA	GBA_sgRNA_1	GUACCAAGGGCAGGAAAGGU	155239986		ACAGGGCAAGGATGTTGAGAG	TTCATCAGACCTCACTCTGCT	454
	GBA_sgRNA_2	AAGCUUCGGCUACAGCUCGG	155240039	53
SPI1	SPI1_sgRNA_1	CUUCGCCGAGAACAACUUCA	47359975		GAGATAAGGGGTGTGGGGTC	GAGAACACGAGCTTTGCTTCAG	637
	SPI1_sgRNA_2	ACUCGCUGUGCACGUGGUGG	47360016	41
LDLR	LDLR_sgRNA_1	AACGAGUUCCAGUGCCAAGA	11100260		TGGCGTTGAGAGACCCTTTC	TCCAGCCGCCATCATCAAAA	355
	LDLR_sgRNA_2	GCCAUCGCAGACCCACUUGU	11100283	23
