## Supplementary Table 4 for "Integrative analysis of pooled CRISPR screens provide functional insights into AD GWAS risk genes"

### Sheet: CRISPRi_module_scores
CRISPRi	MP1	MP2	MP3	MP4	MP5
ADA2	0.0185059	-0.183397	0.409442	0.398491	0.921036
AIF1	2.43445	-1.19837	0.27435	-0.033909	0.481123
APOE	-0.169488	-0.494142	-0.0501113	-0.253217	-0.453677
AXL	-0.258316	1.03122	-0.324002	-0.0309009	0.604585
C1QA	2.4354	-1.08193	0.118029	-0.590337	0.620252
C1QB	0.367004	-0.126817	1.52357	1.7629	-0.279421
C1QC	0.142965	1.02881	0.884565	0.827873	-1.31171
C3AR1	1.63466	-0.151792	0.700651	0.380486	-1.20195
CD14	-0.923261	0.552477	-0.16427	0.260316	-1.15339
CD1D	0.546977	0.161073	-2.0574	-2.17974	2.18186
CD300A	0.937206	1.07664	0.31086	0.579598	-0.515755
CD300LB	-1.22842	2.05877	0.604754	1.26936	-0.982103
CD300LF	-0.78235	0.85006	-0.803273	0.0934378	-0.843316
CD33	0.105038	0.138672	-0.63273	-0.562816	0.403221
CD37	-0.920991	2.08685	-0.187523	0.101003	-0.300998
CD48	2.88801	-0.139824	-0.504508	-0.996671	-0.623616
CD58	0.15028	0.109235	-0.200971	0.329449	-0.305576
CD68	-0.321053	0.463681	0.12941	-0.168572	-0.330766
CD81	-1.09001	-0.243647	-1.47613	-1.57689	-1.07953
CD86	-0.248877	0.104213	0.589086	0.266976	-0.152249
CLEC7A	-0.240286	0.0422198	-0.322159	-0.465676	-0.274955
CLECL1	0.741524	-1.03936	-0.581879	-0.572995	1.32406
CLIC1	0.142673	-0.887812	1.3283	1.15433	-1.56372
CSF1R	-1.41432	1.22102	1.16292	-0.0751785	-0.946268
CSF2RA	0.105723	0.0843616	-0.173708	-0.305754	0.260669
CSF3R	1.73571	-1.11978	-1.00886	-1.12221	0.158136
DPYD	0.883217	-0.226543	0.231445	0.520756	-0.107051
FCER1G	0.240492	0.597791	-0.482126	-0.140309	0.303129
FCGR2A	1.00354	0.0748653	0.199347	0.27377	1.08602
FCGR3A	-0.772154	0.0399857	0.741236	0.408193	0.227606
FERMT3	-0.308991	-0.333382	-1.14334	-0.644343	1.01529
FPR2	-0.073359	0.362285	-0.396596	-0.369112	1.20569
FPR3	-0.0884123	-0.385993	0.898987	0.894101	-2.54656
GBA	-0.645054	-0.476001	0.0753748	0.025998	0.253846
GPR183	0.669602	1.56492	-0.696773	-0.595246	-0.0510984
GPR65	0.167929	1.0093	-3.96286	-5.10524	4.83876
GRN	-0.847319	-0.461516	0.315469	0.406299	0.62089
HEXA	-0.0833836	-0.994468	-0.0104481	-0.555314	-0.560858
HEXB	-0.702381	0.131348	-0.674661	-0.990299	0.425077
ICAM1	-0.469497	1.00475	-0.480041	-0.409741	-0.0415939
IFNGR1	0.643559	-1.67649	-0.872638	-1.12763	-0.0979913
IFNGR2	0.743368	0.376055	0.485692	0.404931	1.1231
IL15RA	-0.361016	0.937264	0.0508719	0.53575	-0.720138
IL1RN	-0.328478	0.869903	-1.05624	-0.897357	0.209224
IL2RG	-0.141662	0.0807732	-0.169834	-0.641964	1.23983
ITGA5	-0.591796	-0.21965	-1.71794	-1.01425	1.05401
ITGAM	-0.924158	-1.75592	-0.28125	-0.490513	-0.444127
ITGAX	-1.88001	0.412348	0.338053	0.432925	-0.775239
ITGB2	-0.674155	0.720397	0.470579	0.727742	-0.548273
ITM2B	-0.523722	1.20718	-1.09803	-0.529771	0.164268
LAPTM5	1.44022	-0.793598	-1.04467	-1.15834	0.534975
LILRA5	0.588751	-1.19448	0.0750303	-0.0595763	0.464307
LILRB4	0.429125	-0.319013	0.692683	0.26413	1.00152
LRP1	0.03259	-2.70058	2.40677	1.05809	-2.80313
LRRK2	-0.8542	0.0506975	-0.438372	0.224204	-0.366585
LYZ	1.10764	0.776974	-0.889211	-0.730223	0.480031
MRC2	-0.942124	0.440803	0.504125	0.729776	0.496071
MS4A4A	-0.316751	2.11679	-0.347283	0.615187	0.168537
MS4A6A	-0.667815	0.27442	0.15847	0.150554	-0.453093
NLRC4	-0.0202463	-0.919753	0.725492	0.490218	0.868938
NLRP3	1.478	-1.0485	2.03176	1.50207	-0.948781
NPC2	-0.289387	-0.541362	-0.428013	-0.449986	-0.218895
P2RY6	-1.00994	-0.838151	0.0317887	-0.175934	0.452321
PILRA	-1.84311	1.99991	-0.0497675	0.972773	-0.0672464
PLEK	0.321084	-1.8296	-0.395668	-0.639286	-0.191143
PTPRC	1.16891	0.751456	0.679942	0.700859	0.44438
RPL11	-1.64698	-0.492343	-0.879672	-1.481	0.188576
RPL7	-0.336928	-0.787506	0.339069	1.26315	-0.983977
S100A4	-0.384978	-1.20052	1.49877	1.08152	0.303787
SCIMP	1.1643	0.778977	0.920675	0.840925	0.464066
SIGLEC7	-1.42266	0.373826	0.833683	1.21333	-0.972127
SIGLEC9	1.36092	-1.56352	1.24277	0.539979	-0.0456149
SPI1	2.2575	-2.66121	3.31307	1.0834	-0.00575072
SPP1	-1.14794	0.652271	1.04263	1.35659	-0.958698
SQSTM1	0.181626	0.62818	-0.216519	-0.53888	0.8197
TGFB1	-0.16116	-0.260369	0.863244	1.50889	-1.2945
TGFBI	-0.37112	-0.487869	-1.05555	-1.17315	-0.0797149
TGFBR1	-1.04046	-0.192145	-0.538991	-0.328951	-1.05266
TGFBR2	-1.04095	1.0836	0.858805	1.56902	-0.729631
TLR2	0.594343	-0.0679812	0.32416	0.372226	-0.390041
TLR4	0.0314324	-0.173749	-0.31872	-0.223938	-0.254169
TMEM106A	0.274943	1.10023	-1.16838	-0.15269	0.165937
TNFRSF10B	0.217795	1.42225	1.01356	1.88509	0.19164
TREM2	-1.94073	-0.307978	-1.41145	-0.943444	2.04511
TYROBP	1.60946	-1.8279	0.243566	0.0669666	-0.122125
VCP	-0.546095	0.556099	-0.930479	-1.0423	0.338251

### Sheet: CRISPRa_module_scores
CRISPRa	MP1	MP2	MP3	MP4	MP5
CD14	1.7749	-2.446	0.352238	0.345802	0.373845
CSF2RB	2.25039	-2.38653	-0.139536	-0.730576	2.62379
ABI3	0.391258	-2.28227	1.61842	0.390233	1.55565
PLCB3	3.42795	-2.20852	0.153795	-2.28598	-0.0392188
CSF1R	1.27634	-2.00755	-0.762763	-0.926998	0.285878
IL2RG	-0.156563	-1.91485	0.53988	0.0113442	1.91068
CD80	-0.566917	-1.78892	-0.272837	-1.28627	0.874973
BIN1	0.227782	-1.78444	-1.55983	-2.56427	0.674888
CXCR3	-0.135697	-1.72883	0.0305631	-1.0078	-0.792278
LRP8	-0.994604	-1.69804	2.09093	0.690347	-2.5492
CXCR4	1.52414	-1.67441	2.67792	-0.648534	-1.3848
CD69	2.10427	-1.48969	-0.334188	-0.567265	-0.685799
IL1R1	-0.550922	-1.4463	-0.0245544	-0.279171	0.184442
TGFBR2	0.460087	-1.4458	1.7556	1.25156	0.501442
CEMIP2	-0.701367	-1.37176	-0.953429	-1.2781	0.238084
LYZ	1.89228	-1.28804	-0.399839	-1.56383	0.205089
TMEM106A	1.96045	-1.2629	1.07973	-0.271738	-0.523914
CLIC1	-1.09511	-1.23799	-1.83584	-2.05085	0.496636
IL21R	0.449359	-1.18465	-0.254653	-0.670421	0.625985
FPR2	0.62558	-1.17268	-1.09722	-1.50981	0.395474
IL10	-0.0216911	-1.15196	-0.216276	0.15527	-0.968892
CSF3R	-0.0584435	-1.14352	0.495125	-0.38256	1.58173
CLU	-0.242984	-1.13278	-0.525212	-0.37528	0.0787756
CD68	-0.925752	-1.12964	-0.44496	-0.505253	-0.82983
FPR1	-0.04705	-1.12696	0.0241651	0.146558	1.18095
NLRC4	0.70104	-1.1145	0.889044	0.13134	-0.387947
GBA	-0.146188	-1.06889	0.661406	0.252433	-0.426055
PLEK	-0.243925	-1.03416	1.79773	1.00126	-0.506413
P2RY6	0.775258	-1.01752	-0.32098	-1.12103	-0.467508
C1QB	0.196106	-0.916471	-0.880092	-0.683573	0.228945
SPI1	-0.519192	-0.91456	-1.85091	-2.86281	2.65166
SIGLEC5	0.107961	-0.904856	-0.635673	-0.706919	1.12767
ITM2C	-0.705105	-0.900843	0.454149	0.51501	-0.0695615
C9orf72	0.197559	-0.89446	-0.535061	-0.120994	0.924536
SLC16A5	0.0371133	-0.87233	-0.756126	-1.0362	-0.528378
ITM2B	-1.43848	-0.84981	-0.697682	-0.205668	0.499933
LDLR	-1.01412	-0.847952	2.06421	3.02102	-0.851659
SIRPB1	-0.141726	-0.807026	-0.0684347	-1.11437	-1.15255
CD52	5.01038	-0.772899	-0.295059	-0.235827	-0.922442
CD1D	1.19677	-0.770134	2.13375	1.11401	-1.1131
AIF1	-0.0339376	-0.742068	-1.5866	-0.62704	-0.765122
CD300LB	-0.6526	-0.73785	-1.70884	-1.84587	-1.32212
FCGR2A	0.917052	-0.671338	-0.528394	-0.337796	0.37614
SCIMP	1.10592	-0.618559	-0.943048	-0.647467	-0.930954
RYR1	-0.163475	-0.613473	-1.05026	-0.338729	-0.244942
MS4A6A	-0.444654	-0.572062	-0.890143	-0.149051	-0.17498
CLEC2B	-0.121037	-0.567365	0.99757	1.82634	-0.255465
CD58	-0.682779	-0.562966	1.20477	0.442502	-0.415828
CD33	2.48629	-0.55041	-1.23517	-1.77879	1.13178
CD300A	0.182626	-0.52065	-0.474867	-0.395601	0.511889
IRF8	0.408413	-0.519835	-0.531065	-0.833485	0.690132
SORL1	0.275504	-0.503456	-0.124129	-0.0299931	-0.532749
AXL	0.316439	-0.49542	0.591952	1.27902	-1.95125
C1QA	-0.297236	-0.483621	0.308943	0.0970481	1.76819
UNC13D	-0.467914	-0.473551	1.16323	0.699605	-1.00489
CD44	-0.152151	-0.42467	-0.649925	-0.0469666	-1.18203
ILDR1	-0.609376	-0.390146	1.03678	-0.128308	-0.365528
TMEM106B	-0.238521	-0.379384	-0.578272	-0.504751	0.653145
FCGR1A	-0.593906	-0.361674	-0.517242	-0.453788	1.12721
FCER1G	0.44779	-0.354633	0.345297	-0.503994	0.652928
TNFRSF10B	-0.41103	-0.332611	-0.651747	-0.213615	-1.05076
APOE	0.2355	-0.326531	1.3993	1.33037	-1.25436
CCR2	-0.321352	-0.320057	-0.62786	0.447114	0.64974
CD86	-2.03417	-0.284976	0.742075	1.73442	-1.48287
IFNGR1	-0.0903063	-0.276187	0.41418	0.615742	-0.195197
LAPTM5	0.639243	-0.25887	-0.345746	-0.497341	0.558563
CTSB	-0.516232	-0.250734	2.074	1.70754	-1.78414
TLR10	-0.877339	-0.225301	-0.948723	-0.66205	-3.2654
TLR5	-0.35889	-0.216701	1.42658	1.66509	-1.54831
FOLR2	0.0791168	-0.211112	-0.252016	0.172116	0.561499
MRC2	0.103898	-0.19168	-1.1023	-1.95596	-0.354862
ITGB2	-0.609978	-0.187262	-0.72182	-0.929583	0.0819356
ABCA7	-0.174499	-0.165987	1.41737	0.947898	-0.0247709
HEXB	0.686207	-0.13638	0.780436	0.232552	0.428936
SELL	-0.598695	-0.134129	0.501026	-0.302411	-0.660766
LPL	1.74315	-0.122174	-0.915212	-0.652997	0.454957
IL1R2	-0.547662	-0.115874	-1.04575	-1.10963	0.00741725
PTPRC	-0.574631	-0.112856	0.162018	0.0434362	-0.973802
MS4A4A	-0.276992	-0.112585	1.30805	0.780947	-0.156321
LILRA5	0.209147	-0.106152	2.18343	1.15674	-0.664396
TLR2	-0.0649575	-0.0924553	-1.2469	-1.16196	0.532769
SPP1	-1.2431	-0.082711	-0.854637	0.0107959	0.731219
DPYD	0.963323	-0.0760958	-1.45055	-1.62392	0.565188
C1QC	-1.05846	-0.0634187	0.549593	0.649338	0.153985
CD37	0.250865	-0.061479	-0.858044	0.281474	0.445681
FCGR3A	0.260768	-0.0489421	0.179219	0.446074	1.0126
SQSTM1	-1.90339	-0.00710846	0.931152	1.22835	-1.03638
TP53	0.057789	-0.00134926	-0.836445	-0.536317	0.202331
NRP1	1.21855	-0.000436336	0.800554	-0.0524983	0.685888
ADAM10	-0.987192	0.0084107	-0.103633	0.487665	-0.367256
CLN3	0.579772	0.0133625	-1.28915	-1.02054	2.60614
IL2RA	-0.0588052	0.0139618	1.59404	0.264859	-1.27315
SYK	0.741511	0.0356257	-1.26266	-0.388605	-0.543119
CR1	-0.325592	0.0466788	0.929721	1.66749	-0.483855
CD300C	-0.403284	0.0496217	0.172798	-0.163222	-0.392326
VENTX	0.519461	0.0829445	-1.26494	-0.551883	-1.34462
APOC1	0.495386	0.0968272	-1.13254	-0.925075	0.395319
CD81	-1.03303	0.105218	0.587587	0.811203	0.552591
NPC2	-0.0154816	0.142668	-0.0215793	0.813816	-0.519476
GPR183	-0.619637	0.212754	-1.45069	-0.668498	0.392869
SNCA	-0.0240635	0.214448	-1.19154	-0.744144	0.78866
PLCG2	0.113122	0.217202	0.207454	-0.426101	-0.793623
LYVE1	-0.511157	0.226861	-0.734447	-0.658862	0.0708551
IL6R	1.12439	0.230544	-0.873715	-1.08678	2.03964
CTSH	-0.689392	0.231059	0.990671	1.2539	1.57926
P2RY13	1.44201	0.260069	-1.04109	-1.41181	-1.96783
IL1RN	-0.932227	0.263828	-0.676855	-0.423032	-1.87326
LRP6	2.77512	0.263964	-0.67693	-1.38885	0.467656
SIRPA	-0.785061	0.301962	-0.157627	-0.23034	-0.107329
GPNMB	-0.409444	0.354708	-1.52067	-1.14143	0.243032
CSF2RA	1.00687	0.366611	0.923524	0.546426	-0.400932
ACTB	-0.596034	0.373522	0.108526	-0.345486	-0.0023672
C3AR1	-0.182077	0.386601	-0.118554	-1.29941	1.66077
FERMT3	-1.24004	0.421331	0.483815	0.576683	-0.717791
IRF5	-1.01449	0.437318	0.0848794	0.20421	-1.16692
SLC24A4	-0.0615037	0.468744	-0.66853	0.245704	0.587686
TLR7	0.155157	0.488974	-1.57338	-0.590269	0.803961
OLR1	-0.495176	0.506988	0.501441	0.485245	-0.0661728
LTBR	-1.23015	0.507808	-1.84845	-1.16974	2.11418
LILRB4	-0.932168	0.52617	0.725717	0.476165	1.14421
NFATC2	-0.300074	0.561337	-2.2796	-0.167275	-2.40867
IL15	0.241608	0.569219	1.82774	1.22533	-0.999072
TNFRSF1A	0.352852	0.5703	0.630703	0.347441	0.771539
CD48	0.242273	0.606746	-0.247754	0.290454	0.501027
SUCNR1	1.08163	0.638227	0.0469236	-0.138514	0.810097
VLDLR	-0.20877	0.645107	-0.350929	-0.0190746	-0.492948
CD40	0.315741	0.695492	-0.669271	-1.22432	-0.192421
TREM1	-0.703916	0.696347	0.600003	1.25439	-1.22076
P2RY12	-0.360768	0.722756	0.285948	-0.00821508	0.959007
TYROBP	-1.30751	0.730786	-0.647346	-0.728177	0.216096
LRP1B	-0.484194	0.739347	0.0626155	0.658473	-1.08663
TGFBR1	-1.15226	0.746541	0.394782	0.610015	-0.811019
TGFBR3	-0.87883	0.759919	-0.404042	-0.554552	0.173325
ITGAX	1.60615	0.775336	1.37109	0.761374	0.131367
CHRNE	0.0436181	0.799159	0.464446	0.343381	0.0101036
CD180	1.66057	0.806766	1.07815	1.21141	0.612332
SELPLG	-2.07737	0.809959	0.158188	0.789708	0.451188
NFATC1	2.37819	0.872904	0.44968	-0.200091	-1.03772
ICAM1	1.08833	0.875597	0.258049	0.0155102	-0.190574
ADA2	-0.80943	0.885211	-0.50349	0.00599084	0.868507
S100A4	-1.56504	0.931289	1.30423	1.60675	-1.20368
ICAM3	-0.590078	0.944995	-1.92003	-0.833803	-1.10616
FLT1	0.908687	0.995997	0.437702	0.634732	-0.482064
CLECL1	-0.216239	0.998249	-0.651129	-0.714603	0.577313
TREM2	0.0375306	1.03533	0.27887	0.63413	-0.416178
LRRK2	0.0202842	1.05521	1.28038	1.38144	-0.261626
CR2	-0.860841	1.08935	0.925995	0.7146	-0.492123
ITGA5	-0.00111134	1.1276	0.427097	0.548087	0.963281
LSR	-1.24165	1.13717	2.09662	2.85919	0.760349
ITGAM	-0.796473	1.1387	0.43172	1.5974	-1.61357
LDLRAD3	0.0598207	1.15453	1.11666	2.662	-1.1654
CD300LF	0.460883	1.19717	0.928405	1.18485	1.03137
TYRO3	-0.976157	1.23417	-1.34291	-0.698808	0.63958
HLA-DRB5	-0.359401	1.24672	-0.0773174	0.864521	-0.221793
SCARB1	-0.423463	1.26872	-0.923964	0.387185	-0.499715
VDR	0.04322	1.27965	0.595381	-0.141361	-0.341585
CD226	-0.777304	1.29105	0.23425	1.07235	1.24949
IL15RA	0.0673739	1.29369	0.673153	0.359239	-0.571684
PILRA	-0.228421	1.34871	0.300827	0.770945	-0.0919073
CD200R1	0.237187	1.37089	-0.506371	-0.612477	0.56999
MMP9	-0.271405	1.48997	-0.110295	0.736022	1.12225
FCGR3B	-0.258878	1.51507	-0.792771	-0.270821	1.52241
ITGB3	-0.715039	1.72785	-1.12079	-0.223449	0.354041
TGFBI	0.784084	1.77453	1.54714	1.57273	0.686144
FPR3	0.666615	1.77712	0.874877	1.64437	2.08555
NLRP3	-0.434339	1.82798	0.555485	0.426726	-0.129596
PLAUR	-0.304023	1.86489	-0.328032	-0.0885215	-0.308412
ADGRG1	1.08752	1.87486	-1.75437	-0.823444	1.1772
MRC1	-0.939091	2.0812	0.496294	0.929826	0.837016
IL23A	-0.632899	2.12627	-0.0735912	0.0427748	0.3778
TGFB1	-0.90332	2.15079	1.66928	2.15722	-0.807777
ITGAL	-2.36212	2.54318	-0.601171	0.438943	-0.13955
